# Genome diversity and phylogeny of the section *Alatae* of genus *Lemna* (Lemnaceae), comprising the presumed species *Lemna aequinoctialis, Le. perpusilla* and *Le. aoukikusa*

**DOI:** 10.1101/2025.01.17.632899

**Authors:** Anton Stepanenko, Luca Braglia, Jörg Fuchs, Veit Schubert, Phuong TN Hoang, Yuri Lee, Guimin Chen, Silvia Gianì, Laura Morello, Ingo Schubert

## Abstract

- The Section *Alatae* of genus *Lemna* of the monocotyledonous aquatic duckweed family (Lemnaceae) consists of rather diverse accessions with unknown phylogeny and unclear taxonomic assignment. In contrast to other duckweeds, some *Alatae* accessions, in addition to mainly vegetative propagation, produce readily flowers and viable seeds. We analyzed the genomic diversity and phylogenetic relationship of 52 *Alatae* accessions.
- For this purpose, we applied multiple molecular and cytogenetic approaches, including plastid and nuclear sequence polymorphisms, chromosome counting, genome size determination and genomic *in situ* hybridization in combination with geographic distribution.
- We uncovered ploidy variation, recurrent hybridization, and backcrosses between diploid species and their hybrids. The latter successfully spread over three continents.
- The results elucidate the evolution of *Alatae* accessions (summarized in Fig. 7) and explain the difficult taxonomic assignment of distinct accessions. Our study might be an example for analogous studies to resolve the hitherto unclear relationships among accessions of the duckweed genera *Wolffiella* and *Wolffia*.
