## Supporting Information Table S3 for "Genome diversity and phylogeny of the section *Alatae* of genus *Lemna* (Lemnaceae), comprising the presumed species *Lemna aequinoctialis, Le. perpusilla* and *Le. aoukikusa*"

### Sheet: TBP I-II
Table S3. Schematic representation of the numerical output of TBP profiles for each analyzed accession
			β-tub intron 1																																									β-tub intron 2
cluster	clone ID		302	370.75	372.9	374.24	376	377.14	379	381	383.18	383.79	384.79	387	390	393	396	399	402	405	415	423.41	430	445	600	610	612	613	614	615.71	621	623	625	625.6	627	628	965	1058	1069	1076	1089	1108.31				299.58		305	306.2
Lae SC1	7339	Size				374.44						383.79																	614.41							628.49						1108.31				299.58		305	306.2
	KSS011	Size			372.77	374.42						383.85										423.41							613.91		620.56			626.13					1068.62			1106.1				299.32		305.13	306.22
	KSS012	Size			372.68	374.42						383.95																	614					625.7					1068.13							299.33		305.2	306.28
	I9371	Size		370.75	372.9							383.88																	614.47					626.05								1107.82				300.69		305.2
	2009	Size				374.03		376.93			382.73																		613.74				625.35									1108.32				301.25		305.12
	KSS014	Size				373.99		376.82			382.75																		613.82				625.2									1108.44				300.41		304.88
	KSS015	Size				374.21		376.85			382.73																		613.82				625.13									1108.37				300.41		305.08
	9593	Size				374.41		377.14			383.18																		614.35					625.66								1110.29				300.33		304.93
	9648	Size			372.91	373.85		377.18			382.74	383.86																613.02	613.82		621.4		624.57	625.63			964.62					1108.49				300.66		305	306.18
	KJA18	Size			373	374				380.68		384																613		615.53	620.79				626.55		965.2					1106				300.33		305	306.23
	KJA19	Size			373	374				380.68		384																613		615.53	620.8				626.55		965.33					1106				300.33		305	306.24
	2018	Size	301.67		373.27	374.41				380.8		384.34																	613.75	616.05	620.98				626.75		965.33					1108.46				300.48		305	306.49
	9433	Size			373.27	374.49				380.89		384.42																	613.84	616.16	621.06				626.85		965.4					1108.61				300.68		305.5	306.45
Lae SC2	9905	Size			372.52	373.88				380.7		383.91														609.6		612.94					624.58	625.57			964.62				1087.26					300.74		305
	KJA24	Size			373	374						384														609.6		613					624.8	626			964.6				1087					300.74		305	306.19
	9312	Size			372.71	374.41						383.4																613.2	614.27				624.53	626.22			964.85				1088.12					300.86			306.35
	9318	Size			372.97	374.49						383.6																613.37	614.45				624.72	626.24			965.05				1088.26					300.86			306.37
	9925a	Size			373.13	374.4						383.85																613.49	614.41				624.83	626.43			965.42				1089.05					300.67			306.22
	9599	Size			372.86	374.3				380.64		383.57														609.72		612.95				622.64	624.57	625.94			964.55				1087.37					300.74		305	306.22
	9601	Size			372.59	373.94				380.57		383.53														609.6		612.85				622.53	624.67	625.94			964.61				1087.27					301.03	301.9		306.28
	9315	Size			372.89	373.94				380.51		383.66														609.91		613.2				623	624.6	626.19			964.68				1088.21					300.86			306.27
	9576	Size			372.64	374.45				380.59		383.81														610.21		613.47				623	624.68	626.27			964.69				1088.63					300.75			306.23
	9524	Size			373.18	374.48				380.75		383.99														610.43			613.74			623	625.11	626.47			965.85				1089.75					300.83			305.92
	9526	Size			373.13	374.49				380.73		384.06														610.19			613.58			623	624.92	626.33			965.29				1088.96					300.68			306.16
	0028	Size			372.64	374.23						384.09				392.51		398.67										612.94	614.18				624.58	626.09			964.64		1068.87							300.91			306.27
	0103	Size			372.86	374.31				380.64		383.84											429.55					613.3	614.2				624.61	625.83			964.357			1076.32						300.82			306.22
Lae SC3	8641	Size			372.9					380.58		383.58																613.29					624.86				965.05									300.84			306.28
	8708	Size			372.65					380.65		383.52												444.63				612.71					624.52				964.13									300.82	301.8		306.2
	9353	Size			372.85							383.98					395.56			404.76								612.91					624.95				964.54									300.82			306.14
	NB0007	Size			372.6					380.63		383.85							401.51									612.85					624.62				964.44									300.67			306.14
	9661	Size			373.13					380.82		383.92																	613.59				625.04				965.62									300.74		305	306.22
	122A	Size			373.13					380.82		384.36									414.5								613.66		620.92		625.05				965.79									301.12			306.3
	9246	Size			372.76							383.81			389.6	392.74												612.96			620.64						964.54									300.95			306.28
Laou × Lae	9668	Size	301.97		372.78		375.89			380.5		384.2							401.96						600.35			613.12					624.61				964.77	1056.73								300.82			306.2
	0098	Size	302.09		372.98		376.11			380.68		384.48								405.16					600.35			613.37					624.7				965.18	1057.59								300.96			306.46
	9655	Size	302.07		372.92		376.12			380.68		384.41							402.09						600.35			613.1					624.66				965.18	1057.31								300.94			306.32
	9669	Size	302.08		372.43		375.92			380.6		384.43							401.84						600.35			613.1					624.66				965.29	1056.92								300.86			306.3
	6000	Size	302.28		373.13		376.32					383.85		386.96											600.35			613.46					624.95				965.77	1057.69						230.19	297.46	301.05			306.42
	NBP3	Size	301.72		372.55		375.79			380.52		383.8							401.76						600.35			612.69					624.95				964.26	1055.89								300.73			306.11
	8224	Size	302.26		373.24		376.46			381.09			384.86						402.38						600.35			613.43					625.19				965.98	1057.8								300.88			306.28
	NGY128A	Size	302.34		373.08	374.31	376.26			380.89			384.85												600.35			613.49	614.41			623.18	625.18		627.02		965.72	1057.83	1070.8					230.22	297.45	301.05		305.49	306.45
Laou	NGY142B	Size	302.35		373.08	374.43	376.34						384.79												600.35				614.41			623.18			626.95			1057.96	1070.75					230.33	297.37	299.67		305.36	306.49
	NGY140	Size	302.35		373.13	374.47	376.32						384.84												600.35				614.49			623.2			627.06			1057.8	1070.76					230.53	297.38	299.67		305.46	306.44
Lpe	8539	Size	301.76	370.98	372.98				379.12				384.8															613.1					624.72	625.61									1161.77	230.04	297.65		302.47	304.93
	8473	Size	301.81	370.97	372.96				379.01				384.71															612.89					624.68	625.54									1161.68	230.04	297.69		302.44	304.85
	BOG0007	Size	302		372.82				379.03				384.51															612.74					625.41										1159.36	229.73	297.28		302.41	305.24
Lpe × L ae	BOG0001	Size	301.5	371.37	373.16				379.35				384.54															613.41		615.59			624.73			627.6						1108.88	1165.56	229.98	297.36	300.34		305.19
	7006	Size	301.61	370.89		374.45			379.49				384.79					399.32										613.39					625.06									1108.04	1160	230.36		300.95		305.36	306.34
	6746	Size	301.69	371.23		374.43			379.58				385.02														611.8	613.41					624.62		626.83							1108.23	1165.78	230.22	297.73	300.88		305.05	305.7
	Exclusive alleles of Le. aoukikusa and its hybrids
	Exclusive alleles of Le. perpusilla and its hybrids
	Le. aequinoctialis-specific alleles present in hybrids
	Le. aequinoctialis alleles contributing to the intraspecific hybrid 9648
