## Supporting Information Table S1 for "Genome diversity and phylogeny of the section *Alatae* of genus *Lemna* (Lemnaceae), comprising the presumed species *Lemna aequinoctialis, Le. perpusilla* and *Le. aoukikusa*"

### Sheet: All Lae Lpe clones
Table S1 The list of duckweed accessions and research conducted on them
	Clone ID	Continent/Region	Country	State/City	TBP	ATP	Acc.number	PSB	Acc.number	ITS	Acc.number	Genome size, Mbp/1C±SD	Chromosome number	Ploidy	GISH	Initial assignment	Final conclusion
1	9371	South America	Venezuela	Trujillo	ü	ü	PQ869513	ü	PQ869564	ü	PQ859380	413±4.1	N/A	2n	N/A	Le. aequinoctialis	Le. aequinoctialis
2	9312	Asia	India	Kerala	ü	ü	PQ869514	ü	PQ869565	ü	PQ859381	446±1.2	N/A	2n	N/A	Le. aequinoctialis	Le. aequinoctialis
3	9318	Asia	India	Rajasthan	ü	ü	PQ869515	ü	PQ869566	ü	PQ859382	446±2.4	N/A	2n	N/A	Le. aequinoctialis	Le. aequinoctialis
4	9593	Asia	India	Assam, Guwhati	ü	ü	PQ869516	ü	PQ869567	ü	PQ859383	454±7.3	N/A	2n	N/A	Le. aequinoctialis	Le. aequinoctialis
5	9433	Africa	Mozambique	Maputo City	ü	ü	PQ869517	ü	PQ869568	ü	PQ859384	455±0.9	N/A	2n	N/A	Le. aequinoctialis	Le. aequinoctialis
6	KJA024	Asia	Pakistan	Karachi	ü	ü	PQ869518	ü	PQ869569	ü	PQ859385	458±4.1	N/A	2n	N/A	Le. aequinoctialis	Le. aequinoctialis
7	9905	Asia	Bangladesh	Dhaka	ü	ü	PQ869519	ü	PQ869570	ü	PQ859386	464±12.0	N/A	2n	N/A	Le. aequinoctialis	Le. aequinoctialis
8	8708	Asia	Japan	Kumamoto	ü	ü	PQ869520	ü	PQ869571	ü	PQ859387	465±3.7	N/A	2n	N/A	Le. aequinoctialis	Le. aequinoctialis
9	9925a	Asia	Bangladesh	Dhaka	ü	ü	PQ869521	ü	PQ869572	ü	PQ859388	465±3.2	42	2n	ü	Le. aequinoctialis	Le. aequinoctialis
10	9353	Asia	Vietnam	Ha Noi	ü	ü	PQ869522	ü	PQ869573	ü	PQ859389	467±1.3	N/A	2n	N/A	Le. aequinoctialis	Le. aequinoctialis
11	2018	Asia	Japan	Sapporo	ü	ü	PQ869523	ü	PQ869574	ü	PQ859390	467±15.8	N/A	2n	ü	Le. aequinoctialis	Le. aequinoctialis
12	KJA019	Europe	Ukraine	Shytomyr	ü	ü	PQ869524	ü	PQ869575	ü	PQ859391	473±6.2	N/A	2n	N/A	Le. aequinoctialis	Le. aequinoctialis
13	8641	Europe	Italy	Piemonte	ü	ü	PQ869525	ü	PQ869576	ü	PQ859392	473±4.2	N/A	2n	N/A	Le. aequinoctialis	Le. aequinoctialis
14	2009	Asia	India	Guyarat	ü	ü	PQ869526	ü	PQ869577	ü	PQ859393	477±6.8	N/A	2n	N/A	Le. aequinoctialis	Le. aequinoctialis
15	KSS014	Asia	India	Gujarat	ü	ü	PQ869527	ü	PQ869578	ü	PQ859394	479±6.4	N/A	2n	N/A	Le. aequinoctialis	Le. aequinoctialis
16	NGY122	Asia	Japan	Kunigami District, Okinawa Prefecture	ü	ü	PQ869528	ü	PQ869579	ü	PQ859395	482±20.1	N/A	2n	N/A	Le. aequinoctialis	Le. aequinoctialis
17	KJA018	Europe	Ukraine	Shytomyr	ü	ü	PQ869529	ü	PQ869580	ü	PQ859396	482±4.9	N/A	2n	N/A	Le. aequinoctialis	Le. aequinoctialis
18	9661	Asia	China	Sichuan	ü	ü	PQ869530	ü	PQ869581	ü	PQ859397	483±0.6	N/A	2n	N/A	Le. aequinoctialis	Le. aequinoctialis
19	KSS012	Asia	India	Kerala	ü	ü	PQ869531	ü	PQ869582	ü	PQ859398	485±15.7	N/A	2n	N/A	Le. aequinoctialis	Le. aequinoctialis
20	KSS015	Asia	India	Madhya Pradesh	ü	ü	PQ869532	ü	PQ869583	ü	PQ859399	489±13.8	42	2n	N/A	Le. aequinoctialis	Le. aequinoctialis
21	KSS011	Asia	India	Kerala	ü	ü	PQ869533	ü	PQ869584	ü	PQ859400	490±12.4	N/A	2n	N/A	Le. aequinoctialis	Le. aequinoctialis
22	NB0007	Asia	China	Shanghai	ü	ü	MZ436181	ü	MZ436182	ü	PQ859401	491±13.8	42	2n	N/A	Le. aequinoctialis	Le. aequinoctialis
23	9246	Asia	Vietnam	Cà Mau	ü	ü	PQ869534	ü	PQ869585	ü	PQ859402	505±0.9	N/A	2n	N/A	Le. aequinoctialis	Le. aequinoctialis
24	7339	Africa	Burundi	Bubanza	ü	ü	PQ869535	ü	PQ869586	ü	PQ859403	510±0.3	N/A	2n	N/A	Le. aequinoctialis	Le. aequinoctialis
25	8473	North America	USA	North Carolina, Johnston Co., Gees Cross Road	ü	ü	PQ869536	ü	PQ869587	ü	PQ859404	520±18.6	42	2n	N/A	Le. perpusilla	Le. perpusilla
26	8539	North America	USA	Virginia, Norfolk Co., Chesapeak	ü	ü	PQ869537	ü	PQ869588	ü	PQ859405	522±20.5	N/A	2n	N/A	Le. perpusilla	Le. perpusilla
27	BOG0007	North America	USA	Georgia, Charlton Co., Okeefenokee, Chesser Island, 20 km SW of Folkston	ü	ü	PQ869538	ü	PQ869589	ü	PQ859406	585±19.2	42	2n	N/A	Le. perpusilla	Le. perpusilla
28	7006	North America	USA	South Carolina, Sumter Co., Sumter	ü	ü	PQ869553	ü	PQ869602	ü	PQ859407	664±4.2	63	3n	ü	Le. aequinoctialis	Le. aequinoctialis × Le. perpusilla
29	9524	Asia	India	Andhra Pradesh	ü	ü	PQ869539	ü	PQ869590	ü	PQ859408	679±3.1	N/A	3n	N/A	Le. aequinoctialis	Le. aequinoctialis
30	9576	Europe	Albania	Korçë	ü	ü	PQ869540	ü	PQ869591	ü	PQ859409	679±2.5	N/A	3n	N/A	Le. aequinoctialis	Le. aequinoctialis
31	9315	Asia	India	Gujarat	ü	ü	PQ869541	ü	PQ869592	ü	PQ859410	680±2.6	N/A	3n	N/A	Le. aequinoctialis	Le. aequinoctialis
32	0103	Asia	China	Guangdong	ü	ü	PQ869542	ü	PQ869593	ü	PQ859411	701±6.0	N/A	3n	N/A	Le. aequinoctialis	Le. aequinoctialis
33	0028	Asia	Vietnam	Hô Chí Minh	ü	ü	PQ869543	ü	PQ869594	ü	PQ859412	706±6.7	N/A	3n	ü	Le. aequinoctialis	Le. aequinoctialis
34	9526	Asia	India	Andhra Pradesh, Hyderabad, Lingampally	ü	ü	PQ869544	ü	PQ869595	ü	PQ859413	710±4.7	63	3n	N/A	Le. aequinoctialis	Le. aequinoctialis
35	9601	Asia	India	Delhi	ü	ü	PQ869545	ü	PQ869596	ü	PQ859414	711±7.5	N/A	3n	N/A	Le. aequinoctialis	Le. aequinoctialis
36	9648	Asia	India	N/A	ü	ü	PQ869546	ü	PQ869597	ü	PQ859415, PQ859416	711±14.5	63	3n	N/A	Le. aequinoctialis	Le. aequinoctialis
37	8224	North America	USA	Oklahoma, Payne County, Lake Carl Blackwell	ü	ü	PQ869554	ü	PQ869603	ü	PQ859417	711±6.3	N/A	3n	N/A	Le. aequinoctialis	Le. aequinoctialis × Le. aoukikusa
38	9599	Asia	India	Harayna	ü	ü	PQ869547	ü	PQ869598	ü	PQ859418	712±3.0	N/A	3n	N/A	Le. aequinoctialis	Le. aequinoctialis
39	9655	Asia	China	Taiwan, Tainan City	ü	ü	PQ869555	ü	PQ869604	ü	PQ859419	723±0.7	N/A	3n	N/A	Le. aequinoctialis	Le. aequinoctialis × Le. aoukikusa
40	6000	Asia	China	Hunan Province, Lixian	ü	ü	PQ869556	ü	PQ869605	ü	PQ859420	729±0.6	N/A	3n	N/A	Le. aequinoctialis	Le. aequinoctialis × Le. aoukikusa
41	0098	Asia	China	Yunnan	ü	ü	PQ869557	ü	PQ869606	ü	PQ859421	729±1.1	N/A	3n	N/A	Le. aequinoctialis	Le. aequinoctialis × Le. aoukikusa
42	9669	Asia	China	Sichuan	ü	ü	PQ869558	ü	PQ869607	ü	PQ859422	742±24.2	63	3n	ü	Le. aequinoctialis	Le. aequinoctialis × Le. aoukikusa
43	9668	Asia	China	Sichuan	ü	ü	PQ869559	ü	PQ869608	ü	PQ859423	753±8.5	63	3n	N/A	Le. aequinoctialis	Le. aequinoctialis × Le. aoukikusa
44	NBP3	Asia	China	Huaian	ü	ü	PQ869560	ü	PQ869609	ü	PQ859424	758±17.8	63	3n	N/A	Le. aequinoctialis	Le. aequinoctialis × Le. aoukikusa
45	6746	North America	USA	California, Merced Co., Plainsburg	ü	ü	PQ869561	ü	PQ869610	ü	PQ859425	890±37.0	84	4n	ü	Le. aequinoctialis	Le. perpusilla × Le. aequinoctialis
46	NGY142	Asia	Japan	Minamikoma District, Yamanashi Prefecture	ü	ü	PQ869548	ü	PQ869599	ü	PQ859426	921±38.0	84	4n	ü	Le. aoukikusa	Le. aoukikusa (Le. perpusilla × Le. aequinoctialis)
47	NGY140	Asia	Korea	Pohang City, Gyeongsangbuk-do	ü	ü	PQ869549	ü	PQ869600	ü	PQ859427	957±19.0	N/A	4n	N/A	Le. aoukikusa	Le. aoukikusa (Le. perpusilla × Le. aequinoctialis)
48	NGY128	Asia	Japan	Susaki City, Kochi Prefecture	ü	ü	PQ869562	ü	PQ869611	ü	PQ859428, PQ859429	976±17.8	84	4n	ü	Le. aequinoctialis	Le. aequinoctialis × Le. aoukikusa
49	BOG0001	North America	USA	Florida, Martin Co., Allapatha flats, 12 km NNW of Indiantown	ü	ü	PQ869563	ü	PQ869612	ü	PQ859430	1018±31.8	84	4n	ü	Le. perpusilla	Le. aequinoctialis × Le. perpusilla
50	EL031	South America	Brasil	Recife	N/A	ü	PQ869550	ü	PQ869601	ü	PQ859431	N/A	N/A	N/A	N/A	Le. aequinoctialis	Le. aequinoctialis
51	NBFu94	Asia	China	Fuzhou	N/A	ü	OM569527	ü	OM569588	ü	PQ859432	N/A	N/A	N/A	N/A	Le. aequinoctialis	Le. aoukikusa × Le. aequinoctialis
52	8656	South America	Argentina	Salta Provinve, Hickmann	N/A	ü	OM569552	ü	OM569613	ü	PQ859433	N/A	N/A	N/A	N/A	Le. aequinoctialis	Le. aequinoctialis
53	9020	Oceania	Australia	Northern Territory, Condorl Water Hole	ü	ü	PQ869551	ü	KJ136049	ü	PQ859434	515±9.44	N/A	2n	N/A	Le. tenera	Le. tenera
54	9024	Oceania	Australia	Daly River, Nancar Billabong	ü	ü	PQ869552	ü	KJ136048	ü	PQ859435	526±7.35	N/A	2n	N/A	Le. tenera	Le. tenera
	ü	data are available
	N/A	data are not available
